# Inhibition of METTL3 by STC-15 induces RNA misprocessing that results in dsRNA formation and activates innate immunity

**DOI:** 10.64898/2025.12.05.692335

**Authors:** Harry Fischl, Tamsin J Samuels, Byron Andrews, Lina Vasiliauskaitė, Daniel Jupp, Claire J Saunders, Joanna Obacz, Yaara Ofir-Rosenfeld, Oliver Rausch

## Abstract

The RNA methyltransferase METTL3 is responsible for the generation of m6A, the most abundant modification mark on mRNA and long non-coding RNA. Accumulating evidence suggests numerous roles of METTL3 in cancer initiation and progression and highlights the potential for targeting this enzyme in oncology. STC-15 is a potent and selective METTL3 inhibitor and the first RNA modifying enzyme inhibitor to enter human clinical development. It is structurally related to the previously published tool inhibitors STM2457 and STM3675.

We previously identified the induction of a cancer cell-intrinsic interferon response following pharmacological inhibition of METTL3, leading to activation of T-cell-mediated anti-tumour response. Here, we profiled m6A levels at nucleotide resolution using GLORI and characterised RNA changes following METTL3 inhibition with STC-15 or STM3675. Following loss of m6A, we uncovered aberrant mRNA transcripts arising from intron retention (IR) and transcriptional run-on (RO) events downstream of m6A-enriched exons in human cancer cells and in tumour samples *in vivo*. We found that these IR and RO events produce double-stranded RNA and are bound by the cytoplasmic dsRNA sensor MDA5. Using preclinical *in vitro* and *in vivo* models, we characterised in detail the anti-tumour immune responses induced by STC-15. Our study reveals how METTL3 inhibition leads to dsRNA accumulation, which triggers a type I interferon response and induces anti-tumour immunity. Together, these findings provide a mechanistic rationale for STC-15 as a novel anti-cancer drug both as monotherapy and in combination with anti-PD1 checkpoint inhibitors.
