## Supplementary Table 2 for "Inhibition of METTL3 by STC-15 induces RNA misprocessing that results in dsRNA formation and activates innate immunity"

### Sheet: Table_Legend
Supplementary Table 3
Over represented gene ontology biological process (GO:BP) terms for genes with significant IR events or RO events in Caov-3 cells
Sheet 2 - GO terms for significant IR events
Sheet 3 - GO terms for significant RO events

### Sheet: IR_events
ID	GeneRatio	BgRatio	pvalue	p.adjust	qvalue	geneID	Count
GOBP_NLS_BEARING_PROTEIN_IMPORT_INTO_NUCLEUS	7/67	20/17872	5.62173e-13	5.25632e-10	4.68675e-10	RGPD5/RGPD3/RGPD8/RGPD6/RGPD2/RGPD1/RGPD4	7
GOBP_PROTEIN_LOCALIZATION_TO_NUCLEUS	9/67	294/17872	1.44716e-06	0.000676549	0.000603239	RGPD5/PARP9/RGPD3/DTX3L/RGPD8/RGPD6/RGPD2/RGPD1/RGPD4	9
GOBP_IMPORT_INTO_NUCLEUS	7/67	163/17872	2.53416e-06	0.000789813	0.000704229	RGPD5/RGPD3/RGPD8/RGPD6/RGPD2/RGPD1/RGPD4	7
GOBP_POSITIVE_REGULATION_OF_DNA_METHYLATION_DEPENDENT_HETEROCHROMATIN_ASSEMBLY	3/67	12/17872	1.08143e-05	0.00250409	0.00223275	MORC2/SETDB1/RESF1	3
GOBP_PROTEIN_IMPORT	7/67	210/17872	1.33909e-05	0.00250409	0.00223275	RGPD5/RGPD3/RGPD8/RGPD6/RGPD2/RGPD1/RGPD4	7
GOBP_REGULATION_OF_CHROMATIN_ORGANIZATION	4/67	45/17872	2.39394e-05	0.00282923	0.00252266	METTL4/MORC2/SETDB1/RESF1	4
GOBP_NEGATIVE_REGULATION_OF_SINGLE_STRANDED_VIRAL_RNA_REPLICATION_VIA_DOUBLE_STRANDED_DNA_INTERMEDIATE	3/67	16/17872	2.72333e-05	0.00282923	0.00252266	MORC2/SETDB1/RESF1	3
GOBP_POSITIVE_REGULATION_OF_CHROMATIN_ORGANIZATION	3/67	16/17872	2.72333e-05	0.00282923	0.00252266	MORC2/SETDB1/RESF1	3
GOBP_REGULATION_OF_RESPONSE_TO_INTERFERON_GAMMA	3/67	16/17872	2.72333e-05	0.00282923	0.00252266	PARP9/NLRC5/PARP14	3
GOBP_POSITIVE_REGULATION_OF_TRANSCRIPTION_BY_RNA_POLYMERASE_III	3/67	18/17872	3.94702e-05	0.00335497	0.00299143	BAZ1B/ICE2/ICE1	3
GOBP_REGULATION_OF_DNA_METHYLATION_DEPENDENT_HETEROCHROMATIN_ASSEMBLY	3/67	18/17872	3.94702e-05	0.00335497	0.00299143	MORC2/SETDB1/RESF1	3
GOBP_SINGLE_STRANDED_VIRAL_RNA_REPLICATION_VIA_DOUBLE_STRANDED_DNA_INTERMEDIATE	3/67	20/17872	5.4847e-05	0.0042735	0.00381042	MORC2/SETDB1/RESF1	3
GOBP_DOUBLE_STRAND_BREAK_REPAIR	7/67	273/17872	7.14688e-05	0.00514026	0.00458326	PARP9/TNKS1BP1/DTX3L/NIPBL/KDM2A/ARID2/PPP4R3B	7
GOBP_HISTONE_MODIFICATION	9/67	498/17872	9.5835e-05	0.00600507	0.00535436	BAZ1B/SRCAP/KDM3B/SETDB1/ATXN7/DTX3L/NIPBL/KDM2A/PPP4R3B	9
GOBP_DNA_METHYLATION_DEPENDENT_HETEROCHROMATIN_ASSEMBLY	3/67	24/17872	9.6338e-05	0.00600507	0.00535436	MORC2/SETDB1/RESF1	3
GOBP_INTERFERON_GAMMA_MEDIATED_SIGNALING_PATHWAY	3/67	25/17872	0.000109182	0.00638031	0.00568894	PARP9/NLRC5/PARP14	3
GOBP_NUCLEAR_TRANSPORT	7/67	308/17872	0.000151348	0.00832411	0.00742212	RGPD5/RGPD3/RGPD8/RGPD6/RGPD2/RGPD1/RGPD4	7
GOBP_REGULATION_OF_TRANSCRIPTION_BY_RNA_POLYMERASE_III	3/67	29/17872	0.000171606	0.00891399	0.00794808	BAZ1B/ICE2/ICE1	3
GOBP_ESTABLISHMENT_OF_PROTEIN_LOCALIZATION_TO_ORGANELLE	8/67	429/17872	0.000195048	0.0095984	0.00855833	RGPD5/RGPD3/NIPBL/RGPD8/RGPD6/RGPD2/RGPD1/RGPD4	8
GOBP_REGULATION_OF_CHROMATIN_ASSEMBLY	3/67	31/17872	0.000209974	0.0098163	0.00875262	MORC2/SETDB1/RESF1	3
GOBP_FACULTATIVE_HETEROCHROMATIN_ASSEMBLY	3/67	32/17872	0.000231076	0.0102884	0.00917354	MORC2/SETDB1/RESF1	3
GOBP_REGULATION_OF_CHROMATIN_ASSEMBLY_OR_DISASSEMBLY	3/67	36/17872	0.000329093	0.0133783	0.0119287	MORC2/SETDB1/RESF1	3
GOBP_VIRAL_RNA_GENOME_REPLICATION	3/67	36/17872	0.000329093	0.0133783	0.0119287	MORC2/SETDB1/RESF1	3
GOBP_POSITIVE_REGULATION_OF_CHROMOSOME_ORGANIZATION	4/67	90/17872	0.00036176	0.0140936	0.0125664	MORC2/SETDB1/RESF1/ATR	4
GOBP_PROTEIN_POLY_ADP_RIBOSYLATION	2/67	10/17872	0.000611057	0.0228535	0.0203771	PARP9/PARP14	2
GOBP_REGULATION_OF_DOUBLE_STRAND_BREAK_REPAIR	4/67	110/17872	0.000772781	0.0277904	0.0247791	PARP9/DTX3L/ARID2/PPP4R3B	4
GOBP_PROTEIN_MONO_ADP_RIBOSYLATION	2/67	12/17872	0.000891885	0.0308857	0.0275389	PARP9/PARP14	2
GOBP_CELLULAR_RESPONSE_TO_INTERFERON_GAMMA	4/67	117/17872	0.000973108	0.0324948	0.0289737	PARP9/NLRC5/TLR3/PARP14	4
GOBP_TRANSCRIPTION_BY_RNA_POLYMERASE_III	3/67	53/17872	0.00103174	0.0332648	0.0296603	BAZ1B/ICE2/ICE1	3
GOBP_REGULATION_OF_CHROMOSOME_ORGANIZATION	5/67	213/17872	0.00121642	0.0369108	0.0329112	BAZ1B/MORC2/SETDB1/RESF1/ATR	5
GOBP_POSITIVE_REGULATION_OF_CHROMATIN_BINDING	2/67	14/17872	0.00122378	0.0369108	0.0329112	PARP9/DTX3L	2
GOBP_NEGATIVE_REGULATION_OF_VIRAL_GENOME_REPLICATION	3/67	57/17872	0.00127499	0.0372537	0.0332169	MORC2/SETDB1/RESF1	3
GOBP_POSITIVE_REGULATION_OF_RESPONSE_TO_DNA_DAMAGE_STIMULUS	4/67	129/17872	0.00139734	0.0395913	0.0353012	PARP9/DTX3L/ATR/ARID2	4
GOBP_POSITIVE_REGULATION_OF_DOUBLE_STRAND_BREAK_REPAIR_VIA_NONHOMOLOGOUS_END_JOINING	2/67	16/17872	0.00160599	0.0429027	0.0382538	PARP9/DTX3L	2
GOBP_SNRNA_TRANSCRIPTION_BY_RNA_POLYMERASE_II	2/67	16/17872	0.00160599	0.0429027	0.0382538	ICE2/ICE1	2
GOBP_POSITIVE_REGULATION_OF_DOUBLE_STRAND_BREAK_REPAIR	3/67	64/17872	0.0017819	0.043844	0.0390931	PARP9/DTX3L/ARID2	3
GOBP_POSITIVE_REGULATION_OF_RESPONSE_TO_CYTOKINE_STIMULUS	3/67	64/17872	0.0017819	0.043844	0.0390931	PARP9/NLRC5/PARP14	3
GOBP_SNRNA_METABOLIC_PROCESS	3/67	64/17872	0.0017819	0.043844	0.0390931	METTL4/ICE2/ICE1	3
GOBP_RESPONSE_TO_INTERFERON_GAMMA	4/67	139/17872	0.00183797	0.044064	0.0392893	PARP9/NLRC5/TLR3/PARP14	4

### Sheet: RO_events
ID	GeneRatio	BgRatio	pvalue	p.adjust	qvalue	geneID	Count
GOBP_REGULATION_OF_APOPTOTIC_SIGNALING_PATHWAY	14/170	367/17872	1.14198e-05	0.0240159	0.0223228	FAS/IL7/CTSC/ACVR1/TRIM32/TNFSF10/BMP4/FIGNL1/MDM2/SH3RF1/ING2/FEM1B/BDNF/SOD2	14
GOBP_POSITIVE_REGULATION_OF_BONE_MINERALIZATION	5/170	42/17872	4.6975e-05	0.0382883	0.035589	TENT5A/ACVR1/BMP4/ADRB2/FAM20C	5
GOBP_NEGATIVE_REGULATION_OF_APOPTOTIC_SIGNALING_PATHWAY	10/170	227/17872	6.47622e-05	0.0382883	0.035589	IL7/ACVR1/TRIM32/BMP4/FIGNL1/MDM2/SH3RF1/ING2/BDNF/SOD2	10
GOBP_REGULATION_OF_PROTEIN_CATABOLIC_PROCESS	13/170	395/17872	0.000106985	0.0382883	0.035589	KEAP1/WDR91/CTSC/TRIM32/MDM2/RNF144B/PRICKLE1/PLK2/EGFR/SH3RF1/RNF139/LRIG2/F8A2	13
GOBP_POSITIVE_REGULATION_OF_OSSIFICATION	5/170	51/17872	0.000121068	0.0382883	0.035589	TENT5A/ACVR1/BMP4/ADRB2/FAM20C	5
GOBP_REGULATION_OF_OSSIFICATION	7/170	117/17872	0.000128353	0.0382883	0.035589	DKK1/TENT5A/ACVR1/BMP4/RBPJ/ADRB2/FAM20C	7
GOBP_CARDIAC_MUSCLE_CELL_FATE_COMMITMENT	3/170	11/17872	0.000131911	0.0382883	0.035589	DKK1/ACVR1/RBPJ	3
GOBP_POSITIVE_REGULATION_OF_BIOMINERALIZATION	5/170	53/17872	0.000145652	0.0382883	0.035589	TENT5A/ACVR1/BMP4/ADRB2/FAM20C	5
GOBP_CELL_SURFACE_RECEPTOR_SIGNALING_PATHWAY_INVOLVED_IN_HEART_DEVELOPMENT	4/170	31/17872	0.000203458	0.0475413	0.0441896	DKK1/ACVR1/BMP4/RBPJ	4
